# Transcriptional profiling reveals T cells cluster around neurons injected with *Toxoplasma gondii* proteins

**DOI:** 10.1101/2020.06.09.143099

**Authors:** Emily F. Merritt, Hannah J. Johnson, Z. Sheen Wong, Adam S. Buntzman, Austin C. Conklin, Carla M. Cabral, Casey E. Romanoski, Jon P. Boyle, Anita A. Koshy

## Abstract

*Toxoplasma gondii*’s tropism for and persistence in the CNS underlies the symptomatic disease *Toxoplasma* causes in humans. Our recent work has shown that neurons are the primary CNS cell with which *Toxoplasma* interacts and infects *in vivo*. This predilection for neurons suggests that *Toxoplasma*’s persistence in the CNS depends specifically upon parasite manipulation of the host neurons. Yet, most work on *Toxoplasma*-host cell interactions has been done *in vitro* and in non-neuronal cells. We address this gap by utilizing our *Toxoplasma*-Cre system that allows permanent marking and tracking of neurons injected with parasite effector proteins *in vivo*. Using laser capture microdissection (LCM) and RNA-seq, we isolated and transcriptionally profiled *Toxoplasma*-injected neurons (TINs), Bystander neurons (nearby non-*Toxoplasma* injected neurons), and neurons from uninfected mice (controls). These profiles show that TINs transcriptomes significantly differ from the transcriptomes of Bystander and control neurons and that much of this difference is driven by increased levels of transcripts from immune cells, especially CD8^+^ T cells and monocytes. These data suggest that when we used LCM to isolate neurons from infected mice, we also picked up fragments of CD8^+^ T cells and monocytes clustering in extreme proximity around TINs and, to a lesser extent, Bystander neurons. In addition, we found that *Toxoplasma* transcripts were primarily found in the TINs transcriptome, not in the Bystander transcriptome. Collectively, these data suggest that, contrary to common perception, neurons that directly interact with or harbor parasites can be recognized by CD8^+^ T cells.
