## Supplemental Table 3 for "Transcriptional profiling reveals T cells cluster around neurons injected with *Toxoplasma gondii* proteins"

### Sheet: All upregulated pathways
© 2000-2020 QIAGEN. All rights reserved.
Canonical Pathways	Type II Bystanders	Type III Bystanders	Type II TINs	Type III TINs
Dendritic Cell Maturation	6.41	6.403	7.554	7.488
Neuroinflammation Signaling Pathway	7.23	7.16	7.014	7.443
Role of NFAT in Regulation of the Immune Response	5.831	N/A	6.782	6.708
TREM1 Signaling	5.292	5.014	6.172	6.091
Colorectal Cancer Metastasis Signaling	3.962	4.2	6.155	6.351
IL-8 Signaling	4.243	N/A	6.062	5.84
PKCθ Signaling in T Lymphocytes	5.196	5.385	6	5.916
Osteoarthritis Pathway	3.742	4.243	5.98	4.964
Phospholipase C Signaling	3.9	N/A	5.947	5.778
Th1 Pathway	4.667	4.867	5.94	5.485
iCOS-iCOSL Signaling in T Helper Cells	5.385	5.568	5.925	5.667
NF-κB Signaling	3.9	N/A	5.907	5.741
Tec Kinase Signaling	4.123	N/A	5.778	5.578
Production of Nitric Oxide and Reactive Oxygen Species in Macrophages	4.811	N/A	5.774	5.864
Role of Pattern Recognition Receptors in Recognition of Bacteria and Viruses	5	4.899	5.333	5.578
HMGB1 Signaling	3.771	N/A	5.333	5.112
p38 MAPK Signaling	4	N/A	5.196	4.914
Acute Phase Response Signaling	3	N/A	5.096	4.902
Signaling by Rho Family GTPases	3.464	2.84	5	4.707
Integrin Signaling	3.207	2.5	4.964	4.426
Fcγ Receptor-mediated Phagocytosis in Macrophages and Monocytes	4.123	N/A	4.914	4.491
IL-6 Signaling	2.5	N/A	4.902	4.382
Cardiac Hypertrophy Signaling	3.464	3.051	4.867	4.849
GP6 Signaling Pathway	3.317	3.317	4.849	3.71
PI3K Signaling in B Lymphocytes	3.638	N/A	4.747	4.849
Mouse Embryonic Stem Cell Pluripotency	2	2.449	4.472	3.464
Thrombin Signaling	3	2.714	4.459	3.78
Endothelin-1 Signaling	4	3.9	4.439	4.459
B Cell Receptor Signaling	3.441	N/A	4.382	4.382
Leukocyte Extravasation Signaling	3.674	N/A	4.355	4.422
CD28 Signaling in T Helper Cells	3.3	3.578	4.271	4.426
Gαq Signaling	3.464	3.606	4.131	4.158
iNOS Signaling	3.162	N/A	4.123	4.123
Regulation of Actin-based Motility by Rho	2	0.816	4.123	3.464
NF-κB Activation by Viruses	3.162	3.606	4.082	4.146
Actin Cytoskeleton Signaling	2.646	1.508	4.041	3.13
CXCR4 Signaling	2.828	2.333	4.017	3.674
Calcium-induced T Lymphocyte Apoptosis	4	N/A	3.962	3.838
p70S6K Signaling	2.828	2.309	3.962	3.441
Inflammasome pathway	3.162	N/A	3.873	3.606
fMLP Signaling in Neutrophils	2.333	2.714	3.8	3.545
Glioblastoma Multiforme Signaling	2.646	2.646	3.772	3.578
ILK Signaling	3	1.069	3.772	2.985
UVA-Induced MAPK Signaling	3	3.317	3.771	4.123
SAPK/JNK Signaling	2.646	3	3.638	3.742
Glioma Invasiveness Signaling	1.342	1.633	3.638	3.207
PEDF Signaling	2.828	3	3.638	2.668
RhoA Signaling	1.342	0.378	3.578	2.111
Cholecystokinin/Gastrin-mediated Signaling	2.646	3	3.545	3.441
EIF2 Signaling	N/A	0	3.53	2.183
Interferon Signaling	3.051	N/A	3.5	3.5
Telomerase Signaling	2.449	1.633	3.5	2.887
VDR/RXR Activation	2.236	2.646	3.464	3
Toll-like Receptor Signaling	3.162	N/A	3.441	3.441
Th2 Pathway	2.646	3.024	3.395	3.683
Retinoic acid Mediated Apoptosis Signaling	2.828	3.162	3.357	3.357
Ephrin Receptor Signaling	1.633	2.333	3.357	3.357
Wnt/Ca+ pathway	N/A	2	3.317	3.464
Actin Nucleation by ARP-WASP Complex	N/A	2	3.317	3.162
IL-1 Signaling	2.828	3.162	3.3	4
Pancreatic Adenocarcinoma Signaling	2.333	2.333	3.3	3.357
mTOR Signaling	2.449	2.121	3.3	3
P2Y Purigenic Receptor Signaling Pathway	2.646	2.828	3.273	3.71
Renin-Angiotensin Signaling	3.317	2.887	3.266	3.771
Gα12/13 Signaling	2.121	1.667	3.266	2.5
Sperm Motility	2.236	2.236	3.207	3.638
Chemokine Signaling	2.646	2.646	3.207	3.207
VEGF Family Ligand-Receptor Interactions	2.236	2.236	3.207	2.714
IL-2 Signaling	1.633	1.633	3.207	2.714
MIF-mediated Glucocorticoid Regulation	2.236	2	3.162	3.317
ERK/MAPK Signaling	2.53	1.941	3.157	3.024
IL-7 Signaling Pathway	2.111	2.309	3.153	3.153
GM-CSF Signaling	2.333	2.714	3.153	2.673
G Beta Gamma Signaling	2.449	2.646	3.13	3.051
cAMP-mediated signaling	1.342	2.121	3.087	3.545
Type I Diabetes Mellitus Signaling	2.041	2.294	3.053	3.286
MIF Regulation of Innate Immunity	2.646	2.449	3.051	3.606
Lymphotoxin β Receptor Signaling	2.828	2.828	3.051	2.887
Thrombopoietin Signaling	2.236	2.646	3.051	2.53
Oncostatin M Signaling	N/A	2	3	3
Role of NANOG in Mammalian Embryonic Stem Cell Pluripotency	N/A	2	3	2.449
Death Receptor Signaling	2.357	N/A	2.959	2.921
Eicosanoid Signaling	2.236	2	2.887	3.317
RANK Signaling in Osteoclasts	2.449	3	2.887	3.162
Macropinocytosis Signaling	2.236	2.828	2.887	2.53
Synaptic Long Term Depression	2.828	2.111	2.858	3.138
14-3-3-mediated Signaling	2.646	2.828	2.84	3.207
FLT3 Signaling in Hematopoietic Progenitor Cells	2.449	2.449	2.84	2.84
Role of IL-17F in Allergic Inflammatory Airway Diseases	2	2	2.828	3.317
Role of NFAT in Cardiac Hypertrophy	N/A	N/A	2.828	2.449
Intrinsic Prothrombin Activation Pathway	N/A	1	2.714	2.714
Type II Diabetes Mellitus Signaling	2.714	3.317	2.683	2.5
LPS-stimulated MAPK Signaling	2.828	3	2.668	2.673
IL-3 Signaling	1.633	2.121	2.668	2.138
Prolactin Signaling	1.667	1.897	2.668	1.941
GNRH Signaling	1.342	1.633	2.558	3.13
B Cell Activating Factor Signaling	2.449	2.646	2.53	3.162
NRF2-mediated Oxidative Stress Response	2.236	2	2.5	2.673
PI3K/AKT Signaling	2.236	2.121	2.5	2.138
α-Adrenergic Signaling	N/A	N/A	2.496	2.53
IL-9 Signaling	1.414	1.667	2.496	2.309
CD40 Signaling	2.714	2.714	2.357	2.5
HGF Signaling	2.236	3	2.357	2.138
Role of RIG1-like Receptors in Antiviral Innate Immunity	1.633	1.89	2.333	2.887
Tumoricidal Function of Hepatic Natural Killer Cells	1.342	N/A	2.333	2.121
IL-17A Signaling in Airway Cells	1.633	1.89	2.324	2.496
Ceramide Signaling	0.707	1.667	2.324	2.496
TNFR1 Signaling	1	1.265	2.324	2.324
Agrin Interactions at Neuromuscular Junction	N/A	1.342	2.309	2.449
Role of PI3K/AKT Signaling in the Pathogenesis of Influenza	1.633	1.633	2.309	1.667
CREB Signaling in Neurons	2	2.236	2.236	3.638
Glioma Signaling	2	2.236	2.236	1.155
Growth Hormone Signaling	1	1.732	2.183	2
FcγRIIB Signaling in B Lymphocytes	1.89	1.89	2.138	1.897
JAK/Stat Signaling	1	1	2.132	1.789
Regulation of eIF4 and p70S6K Signaling	N/A	1	2.121	1.342
Basal Cell Carcinoma Signaling	N/A	N/A	2.111	N/A
Neuroprotective Role of THOP1 in Alzheimer's Disease	1.89	1.89	2.111	3.051
UVB-Induced MAPK Signaling	2	2.236	2.111	1.89
Paxillin Signaling	N/A	1.342	2.111	1.633
Induction of Apoptosis by HIV1	1.291	N/A	1.964	2.236
Sphingosine-1-phosphate Signaling	1.414	1.155	1.961	2.449
TGF-β Signaling	1.633	1.89	1.897	1.897
4-1BB Signaling in T Lymphocytes	2	2	1.89	2.449
ERK5 Signaling	N/A	1	1.89	2.333
Relaxin Signaling	1.633	1.342	1.807	1.387
Activation of IRF by Cytosolic Pattern Recognition Receptors	2.324	N/A	1.789	2.711
Cdc42 Signaling	0.333	N/A	1.789	1.069
GDNF Family Ligand-Receptor Interactions	2.236	2	1.732	2.646
April Mediated Signaling	1.89	1.89	1.732	2.309
Complement System	1.897	N/A	1.732	1.732
UVC-Induced MAPK Signaling	N/A	2	1.667	1.633
Inhibition of Angiogenesis by TSP1	2	N/A	1.633	2
Corticotropin Releasing Hormone Signaling	2	2.236	1.604	1.291
Protein Kinase A Signaling	-0.258	0.728	1.543	2.535
Aryl Hydrocarbon Receptor Signaling	0.905	0.905	1.528	1.528
Acute Myeloid Leukemia Signaling	0	0.333	1.414	0.775
Cytotoxic T Lymphocyte-mediated Apoptosis of Target Cells	0.333	N/A	1.387	1.155
TNFR2 Signaling	0.707	N/A	1.265	1.265
Regulation of Cellular Mechanics by Calpain Protease	N/A	N/A	1.265	0.816
IL-22 Signaling	N/A	1	1.134	1.89
BMP signaling pathway	N/A	N/A	1.069	1.633
LPS/IL-1 Mediated Inhibition of RXR Function	1.265	1	1.043	1.091
CD27 Signaling in Lymphocytes	1.342	1.342	1	1.414
Angiopoietin Signaling	0.447	0	0.905	1
Extrinsic Prothrombin Activation Pathway	N/A	N/A	0.816	1
TWEAK Signaling	-0.707	N/A	0.775	0.775
Estrogen-mediated S-phase Entry	N/A	N/A	0.707	1.134
Gαi Signaling	1	2	0.655	1.387
Apoptosis Signaling	0.5	N/A	0.6	0.408
Sumoylation Pathway	0.447	0.447	0.5	0.832
Role of JAK1, JAK2 and TYK2 in Interferon Signaling	N/A	N/A	0.447	0.447
Coagulation System	N/A	-0.447	0.277	0.302
STAT3 Pathway	-1.134	0	0.243	0.277
Cyclins and Cell Cycle Regulation	0	-0.447	0	0
OX40 Signaling Pathway	-0.707	N/A	-0.832	-0.905
Cell Cycle: G2/M DNA Damage Checkpoint Regulation	N/A	N/A	-1.414	-1.414
LXR/RXR Activation	-1.225	N/A	-1.718	-1.622
PPARα/RXRα Activation	-1.134	-1	-2.132	-1.342
PTEN Signaling	-0.707	-1.667	-2.236	-1.5
Antioxidant Action of Vitamin C	-3.464	-3.317	-4.146	-4.899
RhoGDI Signaling	-2.121	-1.265	-4.379	-3.9
PPAR Signaling	-2.887	-3.317	-4.796	-4.146
Glucose and Glucose-1-phosphate Degradation	N/A	N/A	N/A	N/A
GDP-glucose Biosynthesis	N/A	N/A	N/A	N/A
Hepatic Fibrosis / Hepatic Stellate Cell Activation	N/A	N/A	N/A	N/A
Differential Regulation of Cytokine Production in Intestinal Epithelial Cells by IL-17A and IL-17F	N/A	N/A	N/A	N/A
Differential Regulation of Cytokine Production in Macrophages and T Helper Cells by IL-17A and IL-17F	N/A	N/A	N/A	N/A
Glutathione Redox Reactions I	N/A	N/A	N/A	N/A
IL-17 Signaling	N/A	N/A	N/A	N/A
Superpathway of Inositol Phosphate Compounds	N/A	N/A	N/A	N/A
Purine Nucleotides Degradation II (Aerobic)	N/A	N/A	N/A	N/A
Phagosome Maturation	N/A	N/A	N/A	N/A
Amyotrophic Lateral Sclerosis Signaling	N/A	N/A	N/A	N/A
Atherosclerosis Signaling	N/A	N/A	N/A	N/A
Germ Cell-Sertoli Cell Junction Signaling	N/A	N/A	N/A	N/A
IL-15 Production	N/A	N/A	N/A	N/A
3-phosphoinositide Biosynthesis	N/A	N/A	N/A	N/A
Transcriptional Regulatory Network in Embryonic Stem Cells	N/A	N/A	N/A	N/A
IL-4 Signaling	N/A	N/A	N/A	N/A
Heme Degradation	N/A	N/A	N/A	N/A
Myc Mediated Apoptosis Signaling	N/A	N/A	N/A	N/A
Role of Osteoblasts, Osteoclasts and Chondrocytes in Rheumatoid Arthritis	N/A	N/A	N/A	N/A
Th1 and Th2 Activation Pathway	N/A	N/A	N/A	N/A
Phospholipases	N/A	N/A	N/A	N/A
Cardiomyocyte Differentiation via BMP Receptors	N/A	N/A	N/A	N/A
CCR5 Signaling in Macrophages	N/A	N/A	N/A	N/A
Role of Cytokines in Mediating Communication between Immune Cells	N/A	N/A	N/A	N/A
Breast Cancer Regulation by Stathmin1	N/A	N/A	N/A	N/A
Purine Ribonucleosides Degradation to Ribose-1-phosphate	N/A	N/A	N/A	N/A
Pathogenesis of Multiple Sclerosis	N/A	N/A	N/A	N/A
MSP-RON Signaling Pathway	N/A	N/A	N/A	N/A
CCR3 Signaling in Eosinophils	N/A	N/A	N/A	N/A
Gustation Pathway	N/A	N/A	N/A	N/A
G Protein Signaling Mediated by Tubby	N/A	N/A	N/A	N/A
Antigen Presentation Pathway	N/A	N/A	N/A	N/A
T Cell Receptor Signaling	N/A	N/A	N/A	N/A
Regulation of IL-2 Expression in Activated and Anergic T Lymphocytes	N/A	N/A	N/A	N/A
Hematopoiesis from Pluripotent Stem Cells	N/A	N/A	N/A	N/A
Antiproliferative Role of TOB in T Cell Signaling	N/A	N/A	N/A	N/A
Thio-molybdenum Cofactor Biosynthesis	N/A	N/A	N/A	N/A
Airway Pathology in Chronic Obstructive Pulmonary Disease	N/A	N/A	N/A	N/A
Role of MAPK Signaling in the Pathogenesis of Influenza	N/A	N/A	N/A	N/A
Adenosine Nucleotides Degradation II	N/A	N/A	N/A	N/A
Histamine Biosynthesis	N/A	N/A	N/A	N/A
autophagy	N/A	N/A	N/A	N/A
Role of JAK1 and JAK3 in γc Cytokine Signaling	N/A	N/A	N/A	N/A
Lipid Antigen Presentation by CD1	N/A	N/A	N/A	N/A
Caveolar-mediated Endocytosis Signaling	N/A	N/A	N/A	N/A
Primary Immunodeficiency Signaling	N/A	N/A	N/A	N/A
Communication between Innate and Adaptive Immune Cells	N/A	N/A	N/A	N/A
B Cell Development	N/A	N/A	N/A	N/A
Hematopoiesis from Multipotent Stem Cells	N/A	N/A	N/A	N/A
Xenobiotic Metabolism Signaling	N/A	N/A	N/A	N/A
Nur77 Signaling in T Lymphocytes	N/A	N/A	N/A	N/A
GABA Receptor Signaling	N/A	N/A	N/A	N/A
Role of PKR in Interferon Induction and Antiviral Response	N/A	N/A	N/A	N/A
Trehalose Degradation II (Trehalase)	N/A	N/A	N/A	N/A
IL-17A Signaling in Fibroblasts	N/A	N/A	N/A	N/A
G-Protein Coupled Receptor Signaling	N/A	N/A	N/A	N/A
IL-12 Signaling and Production in Macrophages	N/A	N/A	N/A	N/A
RAR Activation	N/A	N/A	N/A	N/A
IL-15 Signaling	N/A	N/A	N/A	N/A
Tryptophan Degradation to 2-amino-3-carboxymuconate Semialdehyde	N/A	N/A	N/A	N/A
Salvage Pathways of Pyrimidine Deoxyribonucleotides	N/A	N/A	N/A	N/A
IL-17A Signaling in Gastric Cells	N/A	N/A	N/A	N/A
Dermatan Sulfate Degradation (Metazoa)	N/A	N/A	N/A	N/A
Allograft Rejection Signaling	N/A	N/A	N/A	N/A
Adenine and Adenosine Salvage III	N/A	N/A	N/A	N/A
Natural Killer Cell Signaling	N/A	N/A	N/A	N/A
CTLA4 Signaling in Cytotoxic T Lymphocytes	N/A	N/A	N/A	N/A
Tight Junction Signaling	N/A	N/A	N/A	N/A
Role of Hypercytokinemia/hyperchemokinemia in the Pathogenesis of Influenza	N/A	N/A	N/A	N/A
Granzyme A Signaling	N/A	N/A	N/A	N/A
Agranulocyte Adhesion and Diapedesis	N/A	N/A	N/A	N/A
Fc Epsilon RI Signaling	N/A	N/A	N/A	N/A
Salvage Pathways of Pyrimidine Ribonucleotides	N/A	N/A	N/A	N/A
Urea Cycle	N/A	N/A	N/A	N/A
Axonal Guidance Signaling	N/A	N/A	N/A	N/A
Bladder Cancer Signaling	N/A	N/A	N/A	N/A
Sertoli Cell-Sertoli Cell Junction Signaling	N/A	N/A	N/A	N/A
Prostanoid Biosynthesis	N/A	N/A	N/A	N/A
Regulation of the Epithelial-Mesenchymal Transition Pathway	N/A	N/A	N/A	N/A
Factors Promoting Cardiogenesis in Vertebrates	N/A	N/A	N/A	N/A
Hepatic Cholestasis	N/A	N/A	N/A	N/A
Systemic Lupus Erythematosus Signaling	N/A	N/A	N/A	N/A
Role of Tissue Factor in Cancer	N/A	N/A	N/A	N/A
Role of JAK2 in Hormone-like Cytokine Signaling	N/A	N/A	N/A	N/A
GPCR-Mediated Nutrient Sensing in Enteroendocrine Cells	N/A	N/A	N/A	N/A
Granulocyte Adhesion and Diapedesis	N/A	N/A	N/A	N/A
Phagosome Formation	N/A	N/A	N/A	N/A
Adipogenesis pathway	N/A	N/A	N/A	N/A
Autoimmune Thyroid Disease Signaling	N/A	N/A	N/A	N/A
Erythropoietin Signaling	N/A	N/A	N/A	N/A
Role of Macrophages, Fibroblasts and Endothelial Cells in Rheumatoid Arthritis	N/A	N/A	N/A	N/A
Inhibition of Matrix Metalloproteases	N/A	N/A	N/A	N/A
IL-10 Signaling	N/A	N/A	N/A	N/A
Glucocorticoid Receptor Signaling	N/A	N/A	N/A	N/A
Small Cell Lung Cancer Signaling	N/A	N/A	N/A	N/A
NAD biosynthesis II (from tryptophan)	N/A	N/A	N/A	N/A
Role of JAK family kinases in IL-6-type Cytokine Signaling	N/A	N/A	N/A	N/A
FXR/RXR Activation	N/A	N/A	N/A	N/A
Reelin Signaling in Neurons	N/A	N/A	N/A	N/A
Crosstalk between Dendritic Cells and Natural Killer Cells	N/A	N/A	N/A	N/A
Graft-versus-Host Disease Signaling	N/A	N/A	N/A	N/A
Molecular Mechanisms of Cancer	N/A	N/A	N/A	N/A
Virus Entry via Endocytic Pathways	N/A	N/A	N/A	N/A
HER-2 Signaling in Breast Cancer	N/A	N/A	N/A	N/A
T Helper Cell Differentiation	N/A	N/A	N/A	N/A
Xanthine and Xanthosine Salvage	N/A	N/A	N/A	N/A
Human Embryonic Stem Cell Pluripotency	N/A	N/A	N/A	N/A
GADD45 Signaling	N/A	N/A	N/A	N/A
Role of IL-17A in Arthritis	N/A	N/A	N/A	N/A
Glutathione-mediated Detoxification	N/A	N/A	N/A	N/A
Altered T Cell and B Cell Signaling in Rheumatoid Arthritis	N/A	N/A	N/A	N/A
Ephrin B Signaling	N/A	N/A	N/A	1

### Sheet: Immune Pathways
© 2000-2020 QIAGEN. All rights reserved.
Canonical Pathways	Type II Bystanders	Type III Bystanders	Type II TINS	Type III TINS
Dendritic Cell Maturation	6.41	6.403	7.554	7.488
Neuroinflammation Signaling Pathway	7.23	7.16	7.014	7.443
Role of NFAT in Regulation of the Immune Response	5.831	6.083	6.782	6.708
TREM1 Signaling	5.292	5.014	6.172	6.091
IL-8 Signaling	4.243	4.379	6.062	5.84
PKCθ Signaling in T Lymphocytes	5.196	5.385	6	5.916
Th1 Pathway	4.667	4.867	5.94	5.485
iCOS-iCOSL Signaling in T Helper Cells	5.385	5.568	5.925	5.667
NF-κB Signaling	3.9	4.49	5.907	5.741
Production of Nitric Oxide and Reactive Oxygen Species in Macrophages	4.811	5.209	5.774	5.864
Role of Pattern Recognition Receptors in Recognition of Bacteria and Viruses	5	4.899	5.333	5.578
HMGB1 Signaling	3.771	4.243	5.333	5.112
p38 MAPK Signaling	4	4.123	5.196	4.914
Fcγ Receptor-mediated Phagocytosis in Macrophages and Monocytes	4.123	3.9	4.914	4.491
IL-6 Signaling	2.5	3.153	4.902	4.382
PI3K Signaling in B Lymphocytes	3.638	3.9	4.747	4.849
B Cell Receptor Signaling	3.441	3.578	4.382	4.382
Leukocyte Extravasation Signaling	3.674	4.131	4.355	4.422
CD28 Signaling in T Helper Cells	3.3	3.578	4.271	4.426
iNOS Signaling	3.162	3.464	4.123	4.123
NF-κB Activation by Viruses	3.162	3.606	4.082	4.146
CXCR4 Signaling	2.828	2.333	4.017	3.674
Calcium-induced T Lymphocyte Apoptosis	4	4.123	3.962	3.838
Inflammasome pathway	3.162	3.162	3.873	3.606
fMLP Signaling in Neutrophils	2.333	2.714	3.8	3.545
Interferon Signaling	3.051	3.207	3.5	3.5
Toll-like Receptor Signaling	3.162	2.887	3.441	3.441
Th2 Pathway	2.646	3.024	3.395	3.683
IL-2 Signaling	1.633	1.633	3.207	2.714
MIF-mediated Glucocorticoid Regulation	2.236	2	3.162	3.317
GM-CSF Signaling	2.333	2.714	3.153	2.673
IL-7 Signaling Pathway	2.111	2.309	3.153	3.153
MIF Regulation of Innate Immunity	2.646	2.449	3.051	3.606
Macropinocytosis Signaling	2.236	2.828	2.887	2.53
LPS-stimulated MAPK Signaling	2.828	3	2.668	2.673
IL-3 Signaling	1.633	2.121	2.668	2.138
B Cell Activating Factor Signaling	2.449	2.646	2.53	3.162
IL-9 Signaling	1.414	1.667	2.496	2.309
CD40 Signaling	2.714	2.714	2.357	2.5
Role of RIG1-like Receptors in Antiviral Innate Immunity	1.633	1.89	2.333	2.887
Tumoricidal Function of Hepatic Natural Killer Cells	1.342	1.633	2.333	2.121
Role of PI3K/AKT Signaling in the Pathogenesis of Influenza	1.633	1.633	2.309	1.667
FcγRIIB Signaling in B Lymphocytes	1.89	1.89	2.138	1.897
4-1BB Signaling in T Lymphocytes	2	2	1.89	2.449
Activation of IRF by Cytosolic Pattern Recognition Receptors	2.324	2.138	1.789	2.711
Complement System	1.897	1.897	1.732	1.732
Cytotoxic T Lymphocyte-mediated Apoptosis of Target Cells	0.333	0.632	1.387	1.155
IL-22 Signaling	N/A	1	1.134	1.89
LPS/IL-1 Mediated Inhibition of RXR Function	1.265	1	1.043	1.091
CD27 Signaling in Lymphocytes	1.342	1.342	1	1.414
OX40 Signaling Pathway	-0.707	-0.707	-0.832	-0.905
IL-17 Signaling	N/A	N/A	N/A	N/A
Phagosome Maturation	N/A	N/A	N/A	N/A
IL-15 Production	N/A	N/A	N/A	N/A
IL-4 Signaling	N/A	N/A	N/A	N/A
Th1 and Th2 Activation Pathway	N/A	N/A	N/A	N/A
CCR5 Signaling in Macrophages	N/A	N/A	N/A	N/A
Role of Cytokines in Mediating Communication between Immune Cells	N/A	N/A	N/A	N/A
MSP-RON Signaling Pathway	N/A	N/A	N/A	N/A
CCR3 Signaling in Eosinophils	N/A	N/A	N/A	N/A
Antigen Presentation Pathway	N/A	N/A	N/A	N/A
T Cell Receptor Signaling	N/A	N/A	N/A	N/A
Regulation of IL-2 Expression in Activated and Anergic T Lymphocytes	N/A	N/A	N/A	N/A
Antiproliferative Role of TOB in T Cell Signaling	N/A	N/A	N/A	N/A
Role of MAPK Signaling in the Pathogenesis of Influenza	N/A	N/A	N/A	N/A
Lipid Antigen Presentation by CD1	N/A	N/A	N/A	N/A
Caveolar-mediated Endocytosis Signaling	N/A	N/A	N/A	N/A
Primary Immunodeficiency Signaling	N/A	N/A	N/A	N/A
Communication between Innate and Adaptive Immune Cells	N/A	N/A	N/A	N/A
B Cell Development	N/A	N/A	N/A	N/A
Nur77 Signaling in T Lymphocytes	N/A	N/A	N/A	N/A
Role of PKR in Interferon Induction and Antiviral Response	N/A	N/A	N/A	N/A
IL-12 Signaling and Production in Macrophages	N/A	N/A	N/A	N/A
IL-15 Signaling	N/A	N/A	N/A	N/A
Allograft Rejection Signaling	N/A	N/A	N/A	N/A
Natural Killer Cell Signaling	N/A	N/A	N/A	N/A
CTLA4 Signaling in Cytotoxic T Lymphocytes	N/A	N/A	N/A	N/A
Role of Hypercytokinemia/hyperchemokinemia in the Pathogenesis of Influenza	N/A	N/A	N/A	N/A
Granzyme A Signaling	N/A	N/A	N/A	N/A
Agranulocyte Adhesion and Diapedesis	N/A	N/A	N/A	N/A
Fc Epsilon RI Signaling	N/A	N/A	N/A	N/A
Granulocyte Adhesion and Diapedesis	N/A	N/A	N/A	N/A
Phagosome Formation	N/A	N/A	N/A	N/A
Autoimmune Thyroid Disease Signaling	N/A	N/A	N/A	N/A
IL-10 Signaling	N/A	N/A	N/A	N/A
Crosstalk between Dendritic Cells and Natural Killer Cells	N/A	N/A	N/A	N/A
Graft-versus-Host Disease Signaling	N/A	N/A	N/A	N/A
Virus Entry via Endocytic Pathways	N/A	N/A	N/A	N/A
T Helper Cell Differentiation	N/A	N/A	N/A	N/A
Altered T Cell and B Cell Signaling in Rheumatoid Arthritis	N/A	N/A	N/A	N/A
